# Metagenomic Profiles of Archaea and Bacteria within Thermal and Geochemical Gradients of the Guaymas Basin Deep Subsurface

**DOI:** 10.1101/2023.05.31.543050

**Authors:** David Geller-McGrath, Paraskevi Mara, Virginia Edgcomb, David Beaudoin, Yuki Morono, Andreas Teske

**Author notes:** These authors contributed equally (David Geller-McGrath, Paraskevi Mara).

## Abstract

While the temperature gradients of Earth’s crust and sediments are thought to delineate the downward extent and ultimate limits of the subsurface biosphere, the actual course of consecutively changing microbial communities and activities, from cool surficial sediments towards the deep, hot biosphere, remains to be charted. We used metagenomic and metatranscriptomic analyses of the hydrothermally heated, massive sediment layers of Guaymas Basin (Gulf of California, Mexico) to examine the environmental distribution and activity patterns of bacteria and archaea along thermal, geochemical and cell count gradients. Composition and distribution of MAGs, dominated by Chloroflexota and Thermoproteota, were shaped by biogeochemical parameters as long as temperatures remained moderate, but downcore increasing temperatures overrode other factors beyond ca. 45°C. Consistently, MAG genome size and diversity decreased with increasing temperature, indicating a conspicuous downcore winnowing of the subsurface biosphere. In contrast, specific archaeal MAGs within the Thermoproteota and Hadarchaeota increased in relative abundance and in recruitment of transcriptome reads towards deeper, hotter sediments, and mark the transition towards a distinct deep, hot biosphere.
