## Supplementary Table 3 for "Metagenomic Profiles of Archaea and Bacteria within Thermal and Geochemical Gradients of the Guaymas Basin Deep Subsurface"

### Sheet: Supplementary Table 3
mag_name	checkm2_completeness	checkm2_contamination	domain	phylum	class	order	family	genus	species	das_tool_bin_score	das_tool_scg_completeness	das_tool_scg_redundancy	genome_size	n_contigs	N50
Guaymas_MAG_P_001	97.06	1.26	Archaea	Methanobacteriota_B	Thermococci	Methanofastidiosales	B48-G16	B48-G16	NA	0.973684	97	0	1620478	117	24022
Guaymas_MAG_P_002	96.11	9.49	Archaea	Thermoproteota	Bathyarchaeia	B26-1	SOJC01	NA	NA	0.94431	97	3	2321765	147	36602
Guaymas_MAG_P_003	95.33	6.56	Archaea	Thermoproteota	Bathyarchaeia	TCS64	NA	NA	NA	0.94431	97	3	2100111	53	75335
Guaymas_MAG_P_004	94.62	4.53	Bacteria	WOR-3	E44-bin80	E44-bin80	E44-bin80	SOIS01	SOIS01 sp004375965	0.978431	100	2	2621189	146	28700
Guaymas_MAG_P_005	94.21	7.13	Bacteria	Planctomycetota	Planctomycetia	Pirellulales	UBA1268	UBA1268	NA	0.815865	86	4	3622036	355	13768
Guaymas_MAG_P_006	93.73	4.94	Bacteria	Chloroflexota	Anaerolineae	VGOG01	VGOG01	NA	NA	0.980392	98	0	2379888	149	31629
Guaymas_MAG_P_007	93	4.08	Bacteria	Aerophobota	Aerophobia	Aerophobales	NA	NA	NA	0.896569	94	4	1488932	401	4802
Guaymas_MAG_P_008	92.75	4.05	Archaea	Hadarchaeota	Hadarchaeia	Hadarchaeales	Hadarchaeaceae	NA	NA	0.917544	95	3	1357049	120	19373
Guaymas_MAG_P_009	91.73	5.12	Bacteria	WOR-3	WOR-3	SM23-42	SM23-42	SOIY01	SOIY01 sp004376785	0.921569	92	0	2031709	361	6364
Guaymas_MAG_P_010	91.54	2.8	Archaea	Thermoproteota	Bathyarchaeia	TCS64	TCS64	NA	NA	0.815789	82	0	2395805	468	7119
Guaymas_MAG_P_011	91.52	4.12	Bacteria	Aerophobota	Aerophobia	Aerophobales	B47-G16	B47-G16	NA	0.862745	86	0	2686795	449	7715
Guaymas_MAG_P_012	91.19	4.25	Archaea	Thermoproteota	Bathyarchaeia	RBG-16-48-13	NA	NA	NA	0.863932	89	3	1648359	118	30991
Guaymas_MAG_P_013	90.04	1	Bacteria	TA06_A	DG-26_A	NA	NA	NA	NA	0.921569	92	0	1703130	294	6430
Guaymas_MAG_P_014	90.02	8.42	Bacteria	Aerophobota	Aerophobia	Aerophobales	AE-B3A	SOJT01	NA	0.938735	96	2	1469155	249	6762
Guaymas_MAG_P_015	89.43	8.46	Bacteria	Chloroflexota	Anaerolineae	UBA1429	UBA1429	NA	NA	0.77535	82	4	2770895	1036	3181
Guaymas_MAG_P_016	89.35	0.39	Archaea	Aenigmatarchaeota	Aenigmatarchaeia	CG10238-14	SCSR01	NA	NA	0.894737	89	0	770166	31	52503
Guaymas_MAG_P_017	88.53	3.04	Bacteria	Zixibacteria	MSB-5A5	UBA10806	4484-95	4484-95	NA	0.843137	84	0	1925300	551	3957
Guaymas_MAG_P_018	88.52	9	Bacteria	Chloroflexota	Dehalococcoidia	GIF9	AB-539-J10	NA	NA	0.831289	92	8	1056312	160	7330
Guaymas_MAG_P_019	88.5	4.68	Bacteria	Chloroflexota	Dehalococcoidia	Dehalococcoidales	W498	NA	NA	0.816471	88	4	1446778	130	16102
Guaymas_MAG_P_020	88.22	2.46	Archaea	Hadarchaeota	Hadarchaeia	Hadarchaeales	NA	NA	NA	0.83015	92	8	1298485	87	23379
Guaymas_MAG_P_021	87.91	0.08	Bacteria	WOR-3	UBA3073	UBA3073	UBA3073	UBA3073	NA	0.941176	94	0	1419421	206	8412
Guaymas_MAG_P_022	87.04	4.19	Bacteria	Acidobacteriota	Aminicenantia	Aminicenantales	Aminicenantaceae	NA	NA	0.876429	92	4	2372739	397	7096
Guaymas_MAG_P_023	86.91	0.79	Bacteria	WOR-3	UBA3072	UBA3072	UBA3072	E29-bin14	E29-bin14 sp004377355	0.856266	90	4	1398155	244	6883
Guaymas_MAG_P_024	84.96	5.5	Bacteria	Aerophobota	Aerophobia	Aerophobales	NA	NA	NA	0.795622	84	4	1328294	497	3118
Guaymas_MAG_P_025	84.85	8.82	Archaea	Thermoproteota	Bathyarchaeia	NA	NA	NA	NA	0.756316	79	3	2076237	350	6522
Guaymas_MAG_P_026	84.68	5.88	Archaea	Thermoproteota	Bathyarchaeia	B26-1	BA1	BA2	NA	0.860451	92	5	1613627	170	12280
Guaymas_MAG_P_027	84.36	5.43	Archaea	Hadarchaeota	Hadarchaeia	Hadarchaeales	Hadarchaeaceae	NA	NA	0.802322	89	8	1617561	189	16823
Guaymas_MAG_P_028	84.17	7.32	Bacteria	Proteobacteria	Alphaproteobacteria	Rhizobiales	Hyphomicrobiaceae	Filomicrobium	NA	0.693911	75	4	4212256	652	7824
Guaymas_MAG_P_029	84.17	6.79	Archaea	Asgardarchaeota	Lokiarchaeia	CR-4	SOKP01	Loki-b32	Loki-b32 sp019057865	0.837081	87	3	2691706	481	6283
Guaymas_MAG_P_030	83.36	0.29	Bacteria	Marinisomatota	UBA2242	UBA2242	UBA2242	BS750m-G69	NA	0.938735	96	2	1950446	427	4554
Guaymas_MAG_P_031	83.22	5.56	Bacteria	WOR-3	UBA3073	JACQXS01	NA	NA	NA	0.843137	84	0	1878748	337	6555
Guaymas_MAG_P_032	83.1	8.15	Bacteria	Desulfobacterota	BSN033	WVXP01	WVXP01	NA	NA	0.941176	94	0	3211711	701	4668
Guaymas_MAG_P_033	83.09	6.84	Bacteria	Chloroflexota	Dehalococcoidia	E44-bin15	E44-bin15	E44-bin26	NA	0.839305	86	2	1031684	175	6499
Guaymas_MAG_P_034	83.07	0.33	Archaea	Hadarchaeota	Hadarchaeia	Hadarchaeales	Hadarchaeaceae	NA	NA	0.894737	89	0	1392468	74	30857
Guaymas_MAG_P_035	82.74	9.64	Bacteria	Acidobacteriota	Acidobacteriae	Acidoferrales	2-02-FULL-67-57	NA	NA	0.616667	71	6	4163925	1321	3777
Guaymas_MAG_P_036	82	6.95	Bacteria	Chloroflexota	Dehalococcoidia	GIF9	AB-539-J10	NA	NA	0.771865	84	6	1087700	179	6894
Guaymas_MAG_P_037	81.32	2.84	Bacteria	Chloroflexota	Anaerolineae	VGOG01	VGOG01	VGOG01	NA	0.81938	84	2	2082932	367	6356
Guaymas_MAG_P_038	80.28	8.96	Bacteria	Chloroflexota	Dehalococcoidia	DSTF01	RBG-16-68-14	NA	NA	0.901961	90	0	2388919	944	2898
Guaymas_MAG_P_039	79.98	2.63	Archaea	Thermoproteota	Bathyarchaeia	B26-1	UBA233	NA	NA	0.887719	95	5	1520852	123	17577
Guaymas_MAG_P_040	79.26	4.29	Archaea	Thermoproteota	Bathyarchaeia	TCS64	TCS64	B46-G15	NA	0.639766	71	5	1558604	263	6626
Guaymas_MAG_P_041	78.51	4.03	Archaea	Thermoplasmatota	E2	DHVEG-1	DHVEG-1	NA	NA	0.72931	76	3	1337966	280	5254
Guaymas_MAG_P_042	78.39	0.77	Bacteria	Acidobacteriota	Aminicenantia	Aminicenantales	Aminicenantaceae	NA	NA	0.921569	92	0	1760866	377	4756
Guaymas_MAG_P_043	78.35	3.39	Bacteria	Chloroflexota	Dehalococcoidia	GIF9	UBA5620	NA	NA	0.859216	88	2	1470747	257	6194
Guaymas_MAG_P_044	76.39	1.98	Archaea	Thermoproteota	Bathyarchaeia	40CM-2-53-6	RBG-13-38-9	RBG-13-38-9	NA	0.675146	71	3	963732	202	5083
Guaymas_MAG_P_045	76.35	2.48	Bacteria	Planctomycetota	DG-23	DG-23	DG-23	DG-23	NA	0.686275	69	0	1954409	381	5562
Guaymas_MAG_P_046	76.34	2.34	Archaea	Thermoplasmatota	E2	DHVEG-1	DHVEG-1	NA	NA	0.815789	82	0	1587204	335	5000
Guaymas_MAG_P_047	75.77	5.91	Bacteria	Desulfobacterota	BSN033	WVXP01	NA	NA	NA	0.779484	80	2	2459829	745	3745
Guaymas_MAG_P_048	75.7	5.38	Bacteria	Chloroflexota	Anaerolineae	B4-G1	B4-G1	BS750m-G37	NA	0.894638	96	6	2349092	479	5170
Guaymas_MAG_P_049	75.46	1	Bacteria	Cloacimonadota	Cloacimonadia	JGIOTU-2	JGIOTU-2	JACNFI01	NA	0.862745	86	0	1377891	318	4465
Guaymas_MAG_P_050	75.35	5.09	Bacteria	Acidobacteriota	Aminicenantia	Aminicenantales	Aminicenantaceae	SOIV01	NA	0.792424	86	6	2143338	303	9025
Guaymas_MAG_P_051	74.55	1.26	Archaea	Thermoplasmatota	E2	DHVEG-1	DHVEG-1	NA	NA	0.702256	74	3	1161918	211	6029
Guaymas_MAG_P_052	74.41	2.42	Bacteria	WOR-3	UBA3072	UBA3072	UBA3072	E29-bin14	NA	0.803922	80	0	1065503	244	4401
Guaymas_MAG_P_053	74.15	7.85	Archaea	Thermoproteota	Bathyarchaeia	NA	NA	NA	NA	0.72931	76	3	1329887	176	9817
Guaymas_MAG_P_054	74.08	2.89	Bacteria	Chloroflexota	Anaerolineae	UBA7937	B3-Chlor	B3-Chlor	NA	0.862745	86	0	2127360	426	5510
Guaymas_MAG_P_055	73.67	6.87	Bacteria	Desulfobacterota	Desulfobacteria	Desulfobacterales	UBA11574	S5133MH16	NA	0.556471	78	16	1699670	550	3371
Guaymas_MAG_P_056	73.56	4.17	Bacteria	Acidobacteriota	Aminicenantia	Aminicenantales	Aminicenantaceae	SOIV01	NA	0.823529	82	0	1455481	248	6837
Guaymas_MAG_P_057	73.39	9.8	Bacteria	Chloroflexota	Dehalococcoidia	GIF9	AB-539-J10	NA	NA	0.75951	78	2	1796167	336	5771
Guaymas_MAG_P_058	73.33	2.13	Bacteria	Bipolaricaulota	Bipolaricaulia	UBA7950	UBA9294	UBA9294	NA	0.823529	82	0	1297837	223	6579
Guaymas_MAG_P_059	72.69	7.33	Bacteria	Chloroflexota	Dehalococcoidia	E44-bin15	E44-bin15	NA	NA	0.706169	80	8	1461931	495	3357
Guaymas_MAG_P_060	72.43	6.66	Bacteria	Desulfobacterota	WTBG01	WTBG01	WTBG01	NA	NA	0.547059	71	12	2090680	518	3978
Guaymas_MAG_P_061	71.89	7.43	Bacteria	Desulfobacterota	DSM-4660	Desulfatiglandales	B25-G16	B33-G16	NA	0.67345	73	4	1778976	405	4474
Guaymas_MAG_P_062	71.7	1.01	Bacteria	Zixibacteria	MSB-5A5	DG-27	DG-27	DG-27	NA	0.79944	82	2	1198023	483	2705
Guaymas_MAG_P_063	70.66	3.04	Bacteria	Zixibacteria	MSB-5A5	MSB-5A5	SM1-73	SM23-73-3	NA	0.739517	76	2	1642605	542	3413
Guaymas_MAG_P_064	70.14	5.37	Bacteria	Chloroflexota	Dehalococcoidia	SM23-28-2	SM23-28-2	SM23-28-2	NA	0.719505	75	2	1983947	524	4822
Guaymas_MAG_P_065	69.6	5.35	Bacteria	Proteobacteria	Alphaproteobacteria	Rhizobiales	Hyphomicrobiaceae	CAJQQK01	NA	0.524594	69	12	3117102	1388	2470
Guaymas_MAG_P_066	68.45	3.97	Archaea	Thermoplasmatota	E2	DHVEG-1	DHVEG-1	NA	NA	0.667669	74	5	1138383	250	5023
Guaymas_MAG_P_067	68.1	4.93	Bacteria	Desulfobacterota	Desulfobacteria	Desulfobacterales	ETH-SRB1	NA	NA	0.839305	86	2	2098670	551	3727
Guaymas_MAG_P_068	67.8	3.65	Bacteria	Chloroflexota	Anaerolineae	Promineofilales	UBA4811	GLR113	NA	0.67345	73	4	2247767	726	3373
Guaymas_MAG_P_069	67.16	5.47	Bacteria	Chloroflexota	Anaerolineae	UBA7937	B3-Chlor	B3-Chlor	NA	0.668318	75	6	1636926	320	5436
Guaymas_MAG_P_070	65.84	5.66	Bacteria	4484-113	4484-113	4484-113	4484-113	NA	NA	0.706169	80	8	1981236	922	2376
Guaymas_MAG_P_071	65.22	0.35	Bacteria	Acidobacteriota	Aminicenantia	Aminicenantales	Aminicenantaceae	SOIV01	NA	0.843137	84	0	1237842	254	5370
Guaymas_MAG_P_072	64.65	0.17	Archaea	Thermoplasmatota	E2	DHVEG-1	DHVEG-1	NA	NA	0.578947	58	0	1065566	256	4133
Guaymas_MAG_P_073	64.51	0.85	Bacteria	Aerophobota	Aerophobia	Aerophobales	AE-B3A	NA	NA	0.568627	57	0	1039974	229	4467
Guaymas_MAG_P_074	63.54	2.78	Archaea	Thermoproteota	Bathyarchaeia	TCS64	TCS64	NA	NA	0.684211	68	0	951681	234	4080
Guaymas_MAG_P_075	63.29	0.08	Archaea	Aenigmatarchaeota	Aenigmatarchaeia	QMZP01	QMZP01	NA	NA	0.605263	61	0	439443	83	5151
Guaymas_MAG_P_076	62.8	2.05	Archaea	Asgardarchaeota	Heimdallarchaeia	Hodarchaeales	YT1-057	YT1-057	NA	0.842105	84	0	1860845	388	5029
Guaymas_MAG_P_077	62.07	0.33	Archaea	Aenigmatarchaeota	Aenigmatarchaeia	CG10238-14	CG10238-14	NA	NA	0.657895	66	0	542436	119	4654
Guaymas_MAG_P_078	61.88	0.75	Bacteria	Zixibacteria	MSB-5A5	MSB-5A5	SM23-73-2	SM23-73-2	NA	0.72549	73	0	795605	205	3817
Guaymas_MAG_P_079	60.34	6.67	Bacteria	Chloroflexota	Dehalococcoidia	RBG-13-53-26	RBG-13-53-26	NA	NA	0.511471	78	22	1079515	270	3735
Guaymas_MAG_P_080	59.97	2.92	Bacteria	Chloroflexota	Dehalococcoidia	E44-bin15	E44-bin15	Kmv38	NA	0.693911	75	4	558235	256	2533
Guaymas_MAG_P_081	59.93	2.05	Bacteria	Marinisomatota	UBA2242	UBA2242	UBA2242	NA	NA	0.714329	76	4	1059498	267	3931
Guaymas_MAG_P_082	58.62	6.36	Bacteria	Acidobacteriota	Aminicenantia	Aminicenantales	Aminicenantaceae	SOIA01	NA	0.513235	63	8	1358505	500	3032
Guaymas_MAG_P_083	56.93	5.87	Bacteria	Chloroflexota	Dehalococcoidia	GIF9	AB-539-J10	JAFGBN01	NA	0.601961	67	4	1671158	357	4961
Guaymas_MAG_P_084	55.99	2.61	Bacteria	Desulfobacterota	DSM-4660	Desulfatiglandales	B25-G16	B33-G16	NA	0.764706	76	0	1773432	433	4132
Guaymas_MAG_P_085	54.1	0.99	Bacteria	Chloroflexota	Anaerolineae	Anaerolineales	E44-bin32	NA	NA	0.611765	67	4	1062228	258	4052
Guaymas_MAG_P_086	53.88	0.62	Bacteria	Chloroflexota	Dehalococcoidia	GIF9	AB-539-J10	B68-G16	NA	0.693911	75	4	430509	93	4700
Guaymas_MAG_P_087	53.34	6.4	Bacteria	Chloroflexota	Dehalococcoidia	E44-bin15	E44-bin15	Kmv38	NA	0.50764	57	4	994421	331	3354
Guaymas_MAG_P_088	52.44	3.75	Bacteria	Chloroflexota	Anaerolineae	UBA7937	UBA7937	UBA7937	NA	0.568627	57	0	1444564	316	4676
Guaymas_MAG_P_089	50.15	1.79	Bacteria	Acidobacteriota	Aminicenantia	Aminicenantales	Aminicenantaceae	WVZL01	NA	0.588235	59	0	1535428	375	4645
